# Genome expansions and regulatory contact entanglement help preserve ancestral metazoan synteny

**DOI:** 10.64898/2026.04.14.717158

**Authors:** Yehor Tertyshnyk, Thea F. Rogers, Darrin T. Schultz, Satoshi Takenawa, Bibudha Parasar, Fatih Sarigol, Abidin Erdost Irmak, Lynn Wachelder, Florian Stallovits, Jiesi Gang, Koto Kon-Nanjo, Tetsuo Kon, Frédéric Bantignies, Longzhi Tan, Oleg Simakov

## Abstract

Chromosomes constitute deeply conserved evolutionary units in many metazoan genomes, with chromosomal fusions and fissions, accompanied by sub-chromosomal rearrangements, rewiring three dimensional genome architecture. How chromatin loops and compartments that define distal regulatory interactions within chromosomes impose functional constraints that affect this long-term evolutionary process (and vice-versa) is an emerging research topic. Genome expansions, especially through transposable element (TE) activity, test these constraints by increasing the genomic distances over which regulatory interactions must function and were thus suggested to be the drivers of chromosomal rearrangements. To study dynamics and stability of such distal interactions in the light of genome expansions, we focus on the cnidarian *Hydra vulgaris*, which, based on its simple and well-understood biology as well as one of the largest genomes among cnidarians, is particularly suited to test how chromatin loop and genome architecture respond to genome expansion. We investigate genome architecture using Micro-C, single-cell Hi-C (Dip-C), and DNA FISH, and perform comparative analysis using available genomic and epigenomic data. Contrary to prior expectations, our analysis of whole-genome data and particular loci (e.g., Wnt) suggests a scenario where genome expansion did not only result in chromatin loops often reaching several megabases in hydra, but also led to regulatory contact mixing and entanglement, introducing additional constraints to maintain ancestral genomic architecture. Generalizing these findings across hundreds of metazoan genomes, we show a new mechanistic role for genome expansion in yielding entangled long-range regulatory configurations that, in turn, decelerate chromosomal rearrangements, thus maintaining (and not breaking) ancestral regulatory states and synteny.

**Significance statement:** Some of the largest and most repetitive animal genomes retain a surprisingly high level of deeply conserved metazoan synteny. As repetitive regions are often associated with chromosomal rearrangements, it has been enigmatic why syntenic retention is so frequently observed. In this study, using hydra as a model system for both stem cell biology and an evolutionary history rich in transposable-element driven genome expansion, a multi-level conformational landscape dissection reveals a multitude of long-range regulatory states. We show that mixing of multiple such regulatory links accompanied by genomic expansion is associated with maintained ancestral synteny, thus pointing to the counter-intuitive role of genome expansions as “fossilization” agents across metazoan genomes.
