## Supplementary Table S1. List of species used in mixing (braiding entropy) analyses. NCBI tax id is included in the species name. for "Genome expansions and regulatory contact entanglement help preserve ancestral metazoan synteny"

### Sheet: TableS1
189913_Leptidea_sinapis
688415_Leucoma_salicis
7797_Squalus_acanthias
30212_Vespula_germanica
3109268_Montipora_palawanensis
2884228_Hyposoter_dolosus
8954_Falco_peregrinus
360071_Amphimallon_solstitiale
365059_Coilia_nasus
1954227_Arcuatula_senhousia
331333_Melinaea_marsaeus_rileyi
511882_Megalocaria_dilatata
753161_Bucculatrix_demaryella
1226274_Cavernularia_obesa
109291_Hippocampus_trimaculatus
457845_Lutraria_lutraria
446450_Molanna_angustata
273748_Paralithodes_platypus
8355_Xenopus_laevis
987949_Hadena_compta
124917_Armigeres_subalbatus
207645_Bombus_ruderatus
9978_Ochotona_princeps
873508_Eupithecia_linariata
286419_Canis_lupus_dingo
1190801_Andrena_helvola
1302324_Entomobrya_proxima
297322_Myrmica_angulata
1870114_Niditinea_striolella
8384_Bufo_bufo
433684_Takifugu_flavidus
1219204_Sicus_ferrugineus
51062_Porites_lutea
39082_Muscardinus_avellanarius
909823_Tischeria_dodonaea
1553040_Agonum_fuliginosum
1070333_Ectoedemia_decentella
987869_Agrochola_litura
591936_Piliocolobus_tephrosceles
316389_Halichoeres_poeyi
230844_Peromyscus_maniculatus_bairdii
89055_Thermobia_domestica
2509230_Cryptoblepharus_egeriae
414876_Philhelius_pedissequus
6187_Schistosoma_intercalatum
1167272_Cerceris_rybyensis
1869848_Ephestia_unicolorella
3014155_Corbitella_plagiariorum
64696_Hippodamia_convergens
46745_Galaxea_fascicularis
8090_Oryzias_latipes
1547439_Coenobita_brevimanus
1101163_Teleiodes_luculella
295242_Agelas_conifera
8255_Paralichthys_olivaceus
988069_Asteroscopus_sphinx
8407_Rana_temporaria
1134596_Kudoa_neothunni
505411_Falcaria_lacertinaria
214988_Siderastrea_radians
3373430_Clytie_syriaca
7739_Branchiostoma_floridae
204328_Muricea_muricata
37598_Fringilla_coelebs
92598_Melanostoma_scalare
2741128_Bombylius_discolor
280486_Philanthus_triangulum
2059687_Pseudoliparis_swirei
186443_Certhia_americana
1502335_Mecyna_flavalis
2561216_Dichrorampha_plumbagana
987449_Ptilodon_capucinus
2759717_Pocillopora_grandis
244447_Cynoglossus_semilaevis
1028561_Gari_depressa
7084_Adalia_bipunctata
414934_Phosphuga_atrata
173936_Potorous_gilbertii
1870006_Incurvaria_oehlmanniella
13191_Pectinophora_gossypiella
2498685_Indonemoura_scalprata
304850_Babylonia_areolata
879514_Ophioblennius_macclurei
2996356_Leptodirus_hochenwartii
28681_Larus_canus
204053_Scyllarides_latus
89399_Rhinolophus_sinicus
27675_Choloepus_didactylus
260508_Spirinchus_thaleichthys
933808_Sinospelaeobdella_cavatuses
106175_Microstomus_kitt
6183_Schistosoma_mansoni
93034_Trichuris_ovis
7047_Sitophilus_zeamais
9888_Muntiacus_muntjak
1869417_Agonopterix_alstromeriana
986984_Eupithecia_subumbrata
82378_Amphiura_filiformis
271774_Alentia_gelatinosa
36225_Cercopithecus_mitis
247627_Scarus_rivulatus
237119_Axinella_verrucosa
154632_Tylodina_perversa
878968_Rutpela_maculata
1415580_Microcaecilia_unicolor
331329_Melinaea_ludovica
287367_Zygaena_dorycnii
2871086_Achelura_yunnanensis
201897_Cryptorhynchus_lapathi
165419_Astrangia_poculata
86973_Okapia_johnstoni
1241339_Euhyponomeutoides_albithoracellus
586865_Synchiropus_picturatus
1230162_Sialis_fuliginosa
55149_Sciurus_vulgaris
468767_Neoitamus_cyanurus
988056_Allophyes_oxyacanthae
2844906_Schizodactylus_jimo
267205_Hymenopus_coronatus
1888591_Nemophora_bellela
879810_Cristiceps_australis
1262309_Meiosimyza_decipiens
689062_Apamea_unanimis
8790_Dromaius_novaehollandiae
2305860_Caenorhabditis_uteleia
505408_Trichopteryx_carpinata
1825785_Hemicorallium_imperiale
1857961_Agrotis_puta
753148_Aethes_cnicana
580924_Lycaena_hippothoe
126659_Porites_cylindrica
345164_Falco_cherrug
35658_Mastomys_coucha
2599366_Cercyonis_lupina
1858058_Philedonides_lunana
256650_Tetropium_fuscum
375517_Branchellion_lobata
476028_Rhopaloeides_odorabile
758705_Acleris_cristana
2358194_Gardnerycteris_keenani
31210_Acanthosepion_esculentum
662004_Sertularella_gayi
82595_Biston_betularia
343700_Nemotelus_nigrinus
42415_Sigmodon_hispidus
446776_Acnodon_oligacanthus
150431_Panulirus_ornatus
1030480_Celypha_rufana
34612_Ixodes_hexagonus
1390724_Geodia_parva
85661_Bombus_huntii
109628_Illex_coindetii
1792974_Triplophysa_pappenheimi
6087_Hydra_vulgaris
2751898_Rhodactis_osculifera
468190_Erebia_rondoui
88005_Patella_pellucida
1073096_Hydrotaea_similis
2561392_Homoeosoma_sinuella
290746_Acrobeloides_nanus
2065426_Macrothele_yani
9365_Erinaceus_europaeus
8039_Salvelinus_malma
2964684_Dryobota_labecula
470658_Platycleis_falx
104447_Idaea_aversata
2998547_Scellus_notatus
27790_Natator_depressus
2980436_Baryscapus_dioryctriae
2065413_Brachyptera_putata
68724_Canis_aureus
988141_Panolis_flammea
395376_Phallusia_fumigata
1126402_Andrena_hattorfiana
210855_Zingel_zingel
45351_Nematostella_vectensis
392227_Palaemon_carinicauda
8520_Sceloporus_undulatus
8083_Xiphophorus_maculatus
87759_Sarpa_salpa
254370_Ctenoplusia_agnata
173985_Cheilosia_urbana
246179_Vipera_latastei
988039_Spilosoma_urticae
987905_Conistra_ligula
706606_Panorpa_liui
1676568_Parvicardium_scabrum
2725545_Trigonometopus_frontalis
115100_Seladonia_tumulorum
405024_Boloria_pales
79923_Clonorchis_sinensis
1869931_Evergestis_extimalis
2857398_Ammospiza_caudacuta
64459_Pieris_rapae
2829464_Tiphia_minuta
2794005_Nanogona_polydesmoides
85660_Bombus_hortorum
346838_Pyrochroa_serraticornis
987431_Xestia_c-nigrum
104759_Porites_lobata
115424_Chrysomya_megacephala
753375_Nematopogon_swammerdamellus
987922_Diaphora_mendica
1100929_Bucculatrix_thoracella
1452707_Setoptus_koraiensis
57293_Gordius_albopunctatus
2561799_Tachystola_acroxantha
227871_Podocnemis_unifilis
875675_Ontholestes_murinus
204324_Eunicea_knighti
1594219_Aethes_rutilana
9838_Camelus_dromedarius
60744_Acomys_dimidiatus
938238_Laspeyria_flexula
340692_Coregonus_ussuriensis
533009_Callitettix_versicolor
446526_Athripsodes_cinereus
1857973_Bryotropha_affinis
7815_Prionace_glauca
88499_Lasioglossum_vierecki
932674_Corvus_cornix_cornix
9737_Stenella_coeruleoalba
7010_Schistocerca_gregaria
271030_Anisus_vortex
667116_Rhinoraja_longicauda
1824995_Calliopum_simillimum
9565_Theropithecus_gelada
214486_Sebastes_schlegelii
465155_Serica_brunnea
7038_Bemisia_tabaci
881212_Ctena_decussata
988177_Drymonia_obliterata
2561027_Bryotropha_purpurella
30201_Bombus_sylvestris
1542540_Megachile_ligniseca
42296_Colias_eurytheme
7009_Schistocerca_americana
237413_Catostylus_mosaicus
3091327_Thylacodes_arenarius
1853061_Pyrocephalus_nanus
1242752_Glyphodes_pyloalis
7165_Anopheles_gambiae
544493_Millepora_alcicornis
2696672_Apteryx_mantelli
28643_Bombus_pensylvanicus
55023_Rhynchopelta_concentrica
142104_Corallium_rubrum
1266862_Ammodytes_dubius
104691_Bactrocera_tsuneonis
287213_Rhagades_pruni
48745_Mesoplodon_bidens
1869930_Evergestis_aenealis
1869501_Blastobasis_adustella
393355_Chariaspilates_formosaria
1918221_Cistogaster_globosa
2871759_Seriola_aureovittata
1479653_Duncanopsammia_axifuga
2979155_Ophion_slaviceki
310956_Panagrolaimus_detritophagus
9883_Hydropotes_inermis
93131_Tetranychus_piercei
68728_Chrysocyon_brachyurus
77598_Heterohyrax_brucei
1219171_Thecophora_atra
100952_Cottus_gobio
2884235_Protonemura_montana
172907_Cirrhinus_molitorella
511117_Merodon_equestris
700380_Gonodera_luperus
2494881_Cerceris_ruficornis
691988_Monopis_laevigella
544484_Millepora_dichotoma
987420_Eilema_griseolum
263870_Pseudaspius_leptocephalus
2033273_Empusa_pennicornis
273928_Trypoxylus_dichotomus
298894_Pachyuromys_duprasi
2290929_Trichomycterus_rosablanca
987870_Agrochola_lota
113335_Melitaea_deione
3117660_Nanomia_septata
84072_Symsagittifera_roscoffensis
1594309_Hedya_pruniana
38937_Anolis_sagrei
304461_Spirocerca_lupi
1335495_Melieria_crassipennis
987862_Acronicta_leporina
1594366_Nematopogon_schwarziellus
1282862_Oculina_arbuscula
153643_Bucorvus_abyssinicus
1094321_Caenorhabditis_doughertyi
256424_Esox_reichertii
988018_Pheosia_gnoma
36190_Chaenocephalus_aceratus
6114_Calliactis_parasitica
35632_Lumbricus_rubellus
3041021_Coronaproctus_castanopsis
273407_Cheilosia_pagana
35572_Pseudolycoriella_hygida
31218_Littorina_obtusata
3076520_Torymus_aiolomorphi
987889_Atolmis_rubricollis
108405_Sterna_hirundo
1873866_Spialia_rosae
52617_Carassius_cuvieri
78897_Lymantria_monacha
1548796_Paranemonia_cinerea
47073_Condylactis_gigantea
3132094_Asconema_megaatrialia
79690_Hypanus_sabinus
988163_Tiliacea_citrago
52775_Ciconia_boyciana
46700_Tubastraea_coccinea
753264_Actinotia_polyodon
8296_Ambystoma_mexicanum
1101095_Endotricha_flammealis
1118402_Gekko_kuhli
1870435_Ypsolopha_scabrella
2305862_Caenorhabditis_sulstoni
490064_Ranitomeya_variabilis
1978554_Yoshiicerus_persimilis
53616_Lamellibrachia_columna
367916_Turritopsis_rubra
260767_Romanogobio_albipinnatus
117779_Acropora_austera
1699438_Fragum_whitleyi
2305859_Caenorhabditis_parvicauda
999287_Madracis_auretenra
601849_Nomada_ruficornis
252789_Morphnus_guianensis
2912585_Matsumurasca_onukii
1660724_Eudonia_pallida
1442288_Elachista_eskoi
986949_Orthonama_vittatum
987926_Diloba_caeruleocephala
85433_Hymenolepis_microstoma
880217_Cassiopea_ornata
111903_Erebia_ligea
8078_Fundulus_heteroclitus
2712997_Dendarus_foraminosus
63975_Actias_isabellae
111923_Melanargia_galathea
37040_Gavia_stellata
2838189_Acanthococcus_lagerstroemiae
1869866_Eriopsela_quadrana
934904_Xanthorhoe_spadicearia
48154_Phylloscopus_trochiloides
861788_Coregonus_suidteri
2795680_Ichneumon_xanthorius
131215_Eretmocerus_hayati
347362_Hermaeophaga_mercurialis
84408_Chironomus_kiiensis
361523_Warramaba_virgo
1390362_Anadara_kagoshimensis
65032_Epiphyas_postvittana
179666_Tyria_jacobaeae
987925_Diarsia_rubi
997290_Thumatha_senex
396355_Eunicella_verrucosa
29137_Dugong_dugon
1594352_Teleiodes_vulgella
644536_Holotrichia_oblita
1126389_Ectemnius_continuus
45264_Acropora_millepora
263525_Ptychobarbus_kaznakovi
43146_Rhopalosiphum_maidis
1001278_Cephus_spinipes
8010_Esox_lucius
249017_Rhynchonycteris_naso
246305_Montipora_capricornis
938182_Callimorpha_dominula
1586585_Pseudeuparius_sepicola
1100922_Argyresthia_sorbiella
879004_Stictoleptura_scutellata
45954_Dreissena_polymorpha
722655_Aethalura_punctulata
6325_Bursaphelenchus_mucronatus
197013_Curculio_glandium
260995_Geotrypetes_seraphini
27543_Choristoneura_rosaceana
987467_Shargacucullia_prenanthis
1373361_Eublemma_amoena
9629_Vulpes_corsac
260615_Mauremys_reevesii
79327_Schmidtea_mediterranea
137246_Chiloscyllium_punctatum
12993_Cassiopea_xamachana
130055_Cladocora_caespitosa
287327_Zygaena_laeta
214965_Dendrogyra_cylindrus
32472_Xiphophorus_cortezi
27457_Bactrocera_dorsalis
1936067_Eutolmus_rufibarbis
8853_Branta_canadensis
48711_Orchesella_flavescens
2795681_Merzomyia_westermanni
13095_Hypophthalmichthys_molitrix
190354_Idaea_seriata
165100_Ricordea_florida
168775_Physalia_physalis
544496_Millepora_complanata
103934_Bombus_flavifrons
2819898_Orosanga_japonica
1209556_Nomophila_noctuella
1448897_Depressaria_daucella
1870728_Subacronicta_megacephala
159855_Acropora_muricata
282382_Cupido_osiris
300306_Neostethus_bicornis
987930_Elaphria_venustula
722656_Angerona_prunaria
596313_Mastigias_papua
337723_Pangasius_macronema
1594328_Phiaris_dissolutana
938171_Abrostola_tripartita
226133_Protocalliphora_azurea
191023_Acropora_spicifera
104507_Euphydryas_desfontainii
111125_Ranitomeya_imitator
988025_Cyaniris_semiargus
328532_Coreius_guichenoti
2795562_Maniola_bathseba
1542539_Megachile_leachella
159646_Elgaria_multicarinata_webbii
572892_Rhopobota_naevana
1594445_Aspilapteryx_tringipennella
384675_Neomyzus_circumflexus
1051067_Doryteuthis_pealeii
72248_Colias_croceus
2979191_Polytribax_perspicillator
689108_Thera_juniperata
126713_Larus_occidentalis
3121256_Penares_turmericolor
933632_Sphaerodactylus_townsendi
55974_Acropora_hyacinthus
9906_Bos_javanicus
1107782_Gegenes_nostrodamus
191725_Symphodus_bailloni
46513_Phaethornis_superciliosus
166361_Onthophagus_taurus
1190790_Sphecodes_monilicornis
1869850_Epiblema_costipunctana
331327_Melinaea_isocomma
36176_Chiloscyllium_plagiosum
689061_Apamea_sordens
887050_Gorsachius_magnificus
1858067_Rhyacionia_logaea
91738_Aricia_artaxerxes
44507_Podocnemis_expansa
2867260_Villa_modesta
878440_Pterostichus_vernalis
419443_Blastomussa_wellsi
111905_Erebia_montana
88925_Lineus_longissimus
1594282_Eana_incanana
87958_Patella_caerulea
105295_Pipistrellus_abramus
400838_Pelagia_noctiluca
596544_Colias_thisoa
535359_Macrocentrus_cingulum
44668_Sitobion_miscanthi
2881124_Tipula_confusa
265360_Lycaena_thersamon
997530_Cerastis_leucographa
638464_Ceriagrion_tenellum
195168_Agrypnus_murinus
3119528_Enteroxenos_oestergreni
160216_Anthopleura_artemisia
75861_Mareca_strepera
1335492_Herina_lugubris
262591_Porites_rus
7917_Atractosteus_spatula
1298491_Opomyza_germinationis
6661_Artemia_franciscana
295817_Colydium_elongatum
103695_Pogona_vitticeps
3093584_Orthonevra_brevicornis
430492_Rhinolophus_trifoliatus
29058_Helicoverpa_armigera
74070_Dalbulus_elimatus
44597_Arca_noae
9925_Capra_hircus
135721_Corbicula_fluminalis
130080_Oculina_patagonica
72669_Antedon_bifida
1857974_Bucculatrix_albedinella
6116_Metridium_senile
1101022_Nematopogon_robertella
51056_Meandrina_meandrites
37702_Pseudochirops_cupreus
157375_Graphium_eurypylus
7792_Heterodontus_francisci
691601_Rheumaptera_hastata
47316_Drosophila_littoralis
1960102_Actinia_mediterranea
2867262_Tipula_helvola
84645_Labeo_rohita
9031_Gallus_gallus
488313_Pogoniulus_pusillus
679095_Melanargia_ines
987931_Enargia_paleacea
3051952_Gigantidas_childressi
1132043_Hemicrepidius_hirtus
106734_Chelonoidis_abingdonii
6610_Sepia_officinalis
450224_Chelidonichthys_spinosus
203993_Pocillopora_verrucosa
714203_Odontamblyopus_rebecca
8319_Pleurodeles_waltl
8915_Larus_fuscus
2881815_Cyrtopogon_pulchripes
60158_Lithobius_variegatus
40217_Junco_hyemalis
206117_Apletodon_dentatus
113340_Melitaea_parthenoides
6687_Penaeus_monodon
104660_Pinctada_maxima
328047_Leucophaeus_fuliginosus
29031_Phlebotomus_papatasi
195224_Malthinus_flaveolus
495146_Pseudophryne_corroboree
34508_Steinernema_carpocapsae
67767_Lasius_niger
8345_Bombina_bombina
721163_Thyatira_batis
494438_Meconema_thalassinum
2705178_Bombus_vancouverensis_nearcticus
561267_Culex_theileri
753172_Deltote_uncula
934908_Camptogramma_bilineatum
1706499_Laelia_coenosa
195172_Cantharis_rustica
59560_Phallusia_mammillata
3143112_Ampulex_clypecomplana
445480_Microrhagus_pygmaeus
470614_Decticus_albifrons
8038_Salvelinus_fontinalis
161718_Palea_steindachneri
9940_Ovis_aries
2857379_Latrodectus_elegans
687026_Coleophora_deauratella
161453_Dunckerocampus_dactyliophorus
27658_Platyrrhinus_helleri
208979_Formica_selysi
192191_Pandemis_heparana
934856_Eupithecia_plumbeolata
65483_Podarcis_raffonei
126483_Rhabdophis_nuchalis
1869258_Acropora_glauca
269649_Chionomys_nivalis
597850_Anthophora_rogenhoferi
987923_Diarsia_brunnea
49291_Carabus_problematicus
88531_Lasioglossum_lativentre
1859540_Eristalis_intricaria
171736_Symphodus_melops
1226583_Dichetophora_obliterata
67533_Drosophila_rufa
197009_Platystomos_albinus
287198_Cacoecimorpha_pronubana
110926_Cygnus_columbianus
13093_Hydractinia_symbiolongicarpus
30419_Opisthocomus_hoazin
6112_Anthopleura_xanthogrammica
13397_Carcharodon_carcharias
287197_Sesia_bembeciformis
591990_Montipora_foliosa
1350358_Plumapathes_pennacea
988010_Orthosia_cruda
1582913_Triplophysa_dalaica
168631_Chilo_suppressalis
300112_Temnothorax_longispinosus
488582_Lasius_platythorax
9622_Lycaon_pictus
2752932_Dryas_iulia_moderata
243486_Salticus_scenicus
184711_Branta_leucopsis
114398_Parasteatoda_tepidariorum
2883604_Euscorpius_feti
3058964_Acutogordius_australiensis
121494_Oscarella_lobularis
104506_Euphydryas_cynthia
1870251_Polymixis_flavicincta
283519_Tethya_californiana
6604_Mya_arenaria
317547_Eunicella_cavolini
2991368_Malaclemys_terrapin_pileata
2976324_Nausithoe_racemosa
6108_Anemonia_sulcata
200527_Aulactinia_verrucosa
2725526_Silba_fumosa
173637_Heringocrania_unimaculella
1717602_Pamponerus_germanicus
219594_Aythya_fuligula
1594361_Lathronympha_strigana
1869728_Colostygia_multistrigaria
948454_Liposcelis_tricolor
1182198_Pempheris_schomburgkii
47773_Bactrocera_correcta
2819439_Andrena_cerasifolii
154630_Thuridilla_hopei
82899_Cheilodactylus_zonatus
307131_Ceutorhynchus_obstrictus
987909_Cosmia_pyralina
103775_Drosophila_gunungcola
227743_Oeneis_norna
